## Supplementary File 1 for "The Hippo kinase cascade regulates a contractile cell behavior and cell density in a close unicellular relative of animals"

### Sheet: Sheet1
Genes with differential expression in coYki mutant with annotated actin-binding function, from Phillips et al., 2022 eLife
Official Gene Symbol	Capsaspora Gene	Mammalian Ortholog Ensembl ID	name		Differentially expressed in both coHpo and coWts mutants? (p < 0.05)	Differentially expressed in coHpo mutant?	Differentially expressed in coWts mutant?
CAOG_00422	Cdc42 GTPase-activating protein(CAOG_00422)	ENSG00000134909	ARHGAP32			*
CAOG_04081	F-actin capping protein beta subunit(CAOG_04081)	ENSG00000116489	CAPZA1			*
CAOG_02719	amoeboid myosin I(CAOG_02719)	ENSG00000157483	MYO1E		*
CAOG_04454	arp2/3 complex 21 kDa subunit(CAOG_04454)	ENSG00000111229	ARPC3			*
CAOG_07648	brush border myosin I(CAOG_07648)	ENSG00000176658	MYO1D		*
CAOG_03729	hypothetical protein(CAOG_03729)	ENSMUSG00000062929	CFL2				*
CAOG_04470	hypothetical protein(CAOG_04470)	ENSG00000172757	CFL1				*
CAOG_05820	hypothetical protein(CAOG_05820)	ENSG00000084112	Ssh1			*
CAOG_05956	hypothetical protein(CAOG_05956)	ENSG00000072110	ACTN1
CAOG_06891	hypothetical protein(CAOG_06891)	ENSG00000197045	GMFB		*
CAOG_06905	hypothetical protein(CAOG_06905)	ENSG00000072110	ACTN1		*
CAOG_08154	hypothetical protein(CAOG_08154)	ENSG00000097033	SH3GLB1				*
CAOG_08407	hypothetical protein(CAOG_08407)	ENSG00000137877	SPTBN5		*
CAOG_04021	myosin-Ib(CAOG_04021)	ENSG00000128641	MYO1B		*
CAOG_04121	twinfilin-1(CAOG_04121)	ENSG00000151239	TWF1			*
