## Supplementary File 2 for "The Hippo kinase cascade regulates a contractile cell behavior and cell density in a close unicellular relative of animals"

### Sheet: Sheet1
		Genes Differentially expressed in coHpo mutant	Genes Differentially expressed in coWts mutant	Overlap set of genes differentially expressed in coHpo, coWts, and coYki mutants (Using data from Phillips et al., eLife 2022)
		CAOG_03274	CAOG_02681	CAOG_08050
		CAOG_08050	CAOG_09051	CAOG_05669
		CAOG_03917	CAOG_09050	CAOG_08465
		CAOG_05265	CAOG_03274	CAOG_06994
		CAOG_05669	CAOG_04546	CAOG_06785
		CAOG_05974	CAOG_08903	CAOG_04900
		CAOG_02303	CAOG_03451	CAOG_03735
		CAOG_08465	CAOG_09075	CAOG_08655
		CAOG_05888	CAOG_08243	CAOG_04365
		CAOG_06401	CAOG_08912	CAOG_02294
		CAOG_01410	CAOG_08050	CAOG_02167
		CAOG_01948	CAOG_04598	CAOG_05060
		CAOG_01932	CAOG_06577	CAOG_06238
		CAOG_08242	CAOG_01970	CAOG_05465
		CAOG_06994	CAOG_09224	CAOG_07337
		CAOG_04917	CAOG_02303	CAOG_04908
		CAOG_03095	CAOG_02031	CAOG_00888
		CAOG_00058	CAOG_02494	CAOG_06504
		CAOG_00802	CAOG_03917	CAOG_03806
		CAOG_03916	CAOG_00982	CAOG_00493
		CAOG_05515	CAOG_03089	CAOG_01445
		CAOG_07201	CAOG_02194	CAOG_08566
		CAOG_05706	CAOG_05974	CAOG_06566
		CAOG_08903	CAOG_02294	CAOG_01446
		CAOG_09075	CAOG_09197	CAOG_01729
		CAOG_08243	CAOG_08465	CAOG_03025
		CAOG_09224	CAOG_00779	CAOG_04711
		CAOG_05491	CAOG_08318	CAOG_08787
		CAOG_06616	CAOG_01948	CAOG_07145
		CAOG_06785	CAOG_03145	CAOG_00165
		CAOG_08244	CAOG_06994	CAOG_00042
		CAOG_09197	CAOG_09038	CAOG_00286
		CAOG_08912	CAOG_02167	CAOG_05815
		CAOG_06288	CAOG_00001	CAOG_04803
		CAOG_04102	CAOG_06822	CAOG_05395
		CAOG_04680	CAOG_04553	CAOG_04810
		CAOG_09038	CAOG_04549	CAOG_07289
		CAOG_03186	CAOG_08748	CAOG_00219
		CAOG_05434	CAOG_04548	CAOG_03619
		CAOG_01228	CAOG_06566	CAOG_06642
		CAOG_00036	CAOG_05077	CAOG_05350
		CAOG_03777	CAOG_06213	CAOG_03274
		CAOG_04028	CAOG_08159	CAOG_03917
		CAOG_04900	CAOG_06203	CAOG_02303
		CAOG_08317	CAOG_00219	CAOG_08242
		CAOG_02194	CAOG_07669	CAOG_04917
		CAOG_03353	CAOG_04518	CAOG_03916
		CAOG_03860	CAOG_06785	CAOG_05515
		CAOG_08948	CAOG_09037	CAOG_08903
		CAOG_08249	CAOG_04620	CAOG_09075
		CAOG_03451	CAOG_06688	CAOG_08243
		CAOG_05682	CAOG_04592	CAOG_09224
		CAOG_03735	CAOG_04600	CAOG_09197
		CAOG_05514	CAOG_02444	CAOG_08912
		CAOG_08655	CAOG_07723	CAOG_09038
		CAOG_08198	CAOG_00286	CAOG_03451
		CAOG_08274	CAOG_06163	CAOG_05514
		CAOG_00851	CAOG_01411	CAOG_07618
		CAOG_04365	CAOG_08380	CAOG_00077
		CAOG_02294	CAOG_03916	CAOG_06168
		CAOG_07618	CAOG_04900	CAOG_04620
		CAOG_04138	CAOG_04365	CAOG_02681
		CAOG_04231	CAOG_03628	CAOG_09111
		CAOG_03675	CAOG_04606	CAOG_03090
		CAOG_05575	CAOG_05741	CAOG_01131
		CAOG_06213	CAOG_05669	CAOG_04246
		CAOG_08405	CAOG_08274	CAOG_00001
		CAOG_01780	CAOG_03467	CAOG_06864
		CAOG_06229	CAOG_04143	CAOG_02438
		CAOG_04759	CAOG_03149	CAOG_05741
		CAOG_07351	CAOG_04618	CAOG_05647
		CAOG_06428	CAOG_09111	CAOG_06113
		CAOG_02167	CAOG_03090	CAOG_08291
		CAOG_04618	CAOG_08242	CAOG_08788
		CAOG_03873	CAOG_04611	CAOG_04143
		CAOG_05060	CAOG_04917	CAOG_02366
		CAOG_03437	CAOG_04525	CAOG_04509
		CAOG_03184	CAOG_04581	CAOG_08816
		CAOG_06367	CAOG_04246	CAOG_05333
		CAOG_00077	CAOG_02438	CAOG_07934
		CAOG_08272	CAOG_01263	CAOG_08083
		CAOG_04622	CAOG_04535	CAOG_04571
		CAOG_03409	CAOG_08816	CAOG_03628
		CAOG_02483	CAOG_05029	CAOG_05958
		CAOG_08650	CAOG_00213	CAOG_00594
		CAOG_08159	CAOG_02798	CAOG_07143
		CAOG_00838	CAOG_06367	CAOG_01829
		CAOG_04849	CAOG_07117	CAOG_05626
		CAOG_01637	CAOG_06502	CAOG_06203
		CAOG_09037	CAOG_06243	CAOG_01021
		CAOG_07932	CAOG_05265	CAOG_01877
		CAOG_06808	CAOG_05682	CAOG_03185
		CAOG_06168	CAOG_08805	CAOG_02494
		CAOG_00531	CAOG_03449	CAOG_05103
		CAOG_03211	CAOG_05770	CAOG_04682
		CAOG_03145	CAOG_00303	CAOG_08386
		CAOG_08101	CAOG_00497	CAOG_03230
		CAOG_05729	CAOG_04841	CAOG_04296
		CAOG_04620	CAOG_08044	CAOG_01703
		CAOG_07503	CAOG_00310	CAOG_06688
		CAOG_06006	CAOG_04599	CAOG_01293
		CAOG_04881	CAOG_04579	CAOG_08007
		CAOG_00970	CAOG_05103	CAOG_04546
		CAOG_06523	CAOG_03025	CAOG_08380
		CAOG_05151	CAOG_03522	CAOG_06403
		CAOG_02681	CAOG_01729	CAOG_08035
		CAOG_09111	CAOG_00888	CAOG_04648
		CAOG_06124	CAOG_05078
		CAOG_03820	CAOG_08359
		CAOG_04146	CAOG_04603
		CAOG_02709	CAOG_08154
		CAOG_04709	CAOG_05333
		CAOG_06701	CAOG_05376
		CAOG_03090	CAOG_04382
		CAOG_02089	CAOG_03996
		CAOG_04623	CAOG_05921
		CAOG_06983	CAOG_04622
		CAOG_08241	CAOG_00798
		CAOG_01131	CAOG_04920
		CAOG_05086	CAOG_06942
		CAOG_07079	CAOG_04810
		CAOG_04456	CAOG_04646
		CAOG_07022	CAOG_01131
		CAOG_06238	CAOG_07063
		CAOG_04679	CAOG_08827
		CAOG_02733	CAOG_05060
		CAOG_04665	CAOG_05515
		CAOG_02942	CAOG_04511
		CAOG_00045	CAOG_07810
		CAOG_00798	CAOG_08742
		CAOG_03875	CAOG_04575
		CAOG_06400	CAOG_05512
		CAOG_00660	CAOG_01347
		CAOG_05465	CAOG_04522
		CAOG_01737	CAOG_01082
		CAOG_04771	CAOG_03458
		CAOG_04871	CAOG_04609
		CAOG_04195	CAOG_04608
		CAOG_04646	CAOG_05992
		CAOG_04403	CAOG_05415
		CAOG_07337	CAOG_08788
		CAOG_06944	CAOG_04607
		CAOG_04908	CAOG_01446
		CAOG_05827	CAOG_00114
		CAOG_00873	CAOG_06172
		CAOG_03151	CAOG_04412
		CAOG_06167	CAOG_06168
		CAOG_07119	CAOG_04571
		CAOG_05034	CAOG_00754
		CAOG_02782	CAOG_01877
		CAOG_04616	CAOG_05395
		CAOG_04946	CAOG_04804
		CAOG_00786	CAOG_09012
		CAOG_06577	CAOG_04597
		CAOG_07572	CAOG_04057
		CAOG_08258	CAOG_01750
		CAOG_01962	CAOG_07578
		CAOG_04246	CAOG_00298
		CAOG_01144	CAOG_09249
		CAOG_04930	CAOG_03022
		CAOG_05224	CAOG_04682
		CAOG_08250	CAOG_01013
		CAOG_00001	CAOG_01854
		CAOG_07520	CAOG_05626
		CAOG_07452	CAOG_04557
		CAOG_08604	CAOG_03315
		CAOG_08265	CAOG_04514
		CAOG_08742	CAOG_08764
		CAOG_05711	CAOG_00029
		CAOG_00439	CAOG_04533
		CAOG_07400	CAOG_00715
		CAOG_07102	CAOG_04231
		CAOG_01624	CAOG_07618
		CAOG_06201	CAOG_04368
		CAOG_04920	CAOG_00165
		CAOG_03315	CAOG_08331
		CAOG_08271	CAOG_07728
		CAOG_00091	CAOG_05958
		CAOG_02854	CAOG_04639
		CAOG_00888	CAOG_04706
		CAOG_04404	CAOG_04562
		CAOG_06864	CAOG_04883
		CAOG_02152	CAOG_05031
		CAOG_06504	CAOG_08808
		CAOG_07155	CAOG_05028
		CAOG_07002	CAOG_03900
		CAOG_02438	CAOG_07100
		CAOG_01328	CAOG_04013
		CAOG_04882	CAOG_03806
		CAOG_05741	CAOG_03421
		CAOG_02439	CAOG_02366
		CAOG_07059	CAOG_00594
		CAOG_02704	CAOG_01607
		CAOG_02039	CAOG_04521
		CAOG_07954	CAOG_02712
		CAOG_02778	CAOG_06995
		CAOG_03695	CAOG_04852
		CAOG_03546	CAOG_02869
		CAOG_04549	CAOG_08566
		CAOG_03810	CAOG_06105
		CAOG_05647	CAOG_03119
		CAOG_06113	CAOG_01946
		CAOG_04769	CAOG_04884
		CAOG_01895	CAOG_04547
		CAOG_02232	CAOG_05350
		CAOG_08644	CAOG_04605
		CAOG_04941	CAOG_08103
		CAOG_08398	CAOG_04621
		CAOG_01119	CAOG_05092
		CAOG_06421	CAOG_00493
		CAOG_03548	CAOG_04537
		CAOG_01668	CAOG_04711
		CAOG_03026	CAOG_08472
		CAOG_04802	CAOG_04587
		CAOG_08419	CAOG_04276
		CAOG_04796	CAOG_06876
		CAOG_01657	CAOG_03532
		CAOG_08701	CAOG_04709
		CAOG_05915	CAOG_03619
		CAOG_04863	CAOG_03019
		CAOG_08291	CAOG_08488
		CAOG_03342	CAOG_01445
		CAOG_06673	CAOG_04580
		CAOG_03019	CAOG_01021
		CAOG_06942	CAOG_06334
		CAOG_06151	CAOG_01058
		CAOG_04788	CAOG_03824
		CAOG_04958	CAOG_08046
		CAOG_03806	CAOG_04882
		CAOG_00236	CAOG_06311
		CAOG_07842	CAOG_04519
		CAOG_06230	CAOG_04769
		CAOG_02887	CAOG_04568
		CAOG_00408	CAOG_04811
		CAOG_00493	CAOG_02676
		CAOG_04922	CAOG_07143
		CAOG_03110	CAOG_05724
		CAOG_01445	CAOG_04512
		CAOG_00247	CAOG_04623
		CAOG_01026	CAOG_06642
		CAOG_08566	CAOG_03661
		CAOG_05720	CAOG_00551
		CAOG_08791	CAOG_01692
		CAOG_03206	CAOG_05514
		CAOG_06566	CAOG_01087
		CAOG_04795	CAOG_08723
		CAOG_01446	CAOG_07994
		CAOG_04699	CAOG_06238
		CAOG_00620	CAOG_04536
		CAOG_04276	CAOG_08800
		CAOG_08723	CAOG_00745
		CAOG_08788	CAOG_04539
		CAOG_08253	CAOG_04940
		CAOG_03865	CAOG_04595
		CAOG_03219	CAOG_04604
		CAOG_05777	CAOG_04545
		CAOG_06017	CAOG_08724
		CAOG_03257	CAOG_05464
		CAOG_02345	CAOG_05418
		CAOG_04143	CAOG_00015
		CAOG_05719	CAOG_04610
		CAOG_05412	CAOG_00296
		CAOG_02146	CAOG_05647
		CAOG_05734	CAOG_01363
		CAOG_06158	CAOG_03050
		CAOG_04640	CAOG_04830
		CAOG_08360	CAOG_02404
		CAOG_06255	CAOG_04513
		CAOG_08691	CAOG_08608
		CAOG_00675	CAOG_02480
		CAOG_06931	CAOG_00620
		CAOG_04721	CAOG_04922
		CAOG_07124	CAOG_08679
		CAOG_04556	CAOG_07398
		CAOG_08363	CAOG_03352
		CAOG_08254	CAOG_03735
		CAOG_05963	CAOG_04543
		CAOG_06165	CAOG_04567
		CAOG_09896	CAOG_07934
		CAOG_07336	CAOG_08650
		CAOG_04852	CAOG_01703
		CAOG_03689	CAOG_04908
		CAOG_00037	CAOG_04657
		CAOG_06189	CAOG_04624
		CAOG_02366	CAOG_07459
		CAOG_03022	CAOG_01293
		CAOG_05219	CAOG_00052
		CAOG_04973	CAOG_05321
		CAOG_02429	CAOG_04242
		CAOG_04598	CAOG_05733
		CAOG_04509	CAOG_04296
		CAOG_08808	CAOG_04838
		CAOG_04662	CAOG_04591
		CAOG_04647	CAOG_05075
		CAOG_05527	CAOG_04526
		CAOG_06811	CAOG_01731
		CAOG_00556	CAOG_08321
		CAOG_03146	CAOG_00044
		CAOG_01182	CAOG_07524
		CAOG_02771	CAOG_04803
		CAOG_01729	CAOG_01220
		CAOG_05116	CAOG_03819
		CAOG_02339	CAOG_04648
		CAOG_01322	CAOG_03230
		CAOG_08638	CAOG_06335
		CAOG_00239	CAOG_04538
		CAOG_05533	CAOG_04616
		CAOG_04636	CAOG_08795
		CAOG_03025	CAOG_09003
		CAOG_06348	CAOG_04633
		CAOG_01866	CAOG_00042
		CAOG_06156	CAOG_04814
		CAOG_07260	CAOG_06099
		CAOG_04724	CAOG_07974
		CAOG_04711	CAOG_04660
		CAOG_06498	CAOG_04845
		CAOG_05695	CAOG_02359
		CAOG_01908	CAOG_04586
		CAOG_05796	CAOG_04128
		CAOG_05549	CAOG_04918
		CAOG_08816	CAOG_04707
		CAOG_08489	CAOG_08035
		CAOG_01170	CAOG_01415
		CAOG_00403	CAOG_03091
		CAOG_05333	CAOG_09217
		CAOG_09050	CAOG_08641
		CAOG_00464	CAOG_04737
		CAOG_05619	CAOG_00712
		CAOG_04933	CAOG_04254
		CAOG_08787	CAOG_08291
		CAOG_06046	CAOG_04559
		CAOG_00771	CAOG_03323
		CAOG_06726	CAOG_01265
		CAOG_01409	CAOG_05316
		CAOG_03664	CAOG_03344
		CAOG_04657	CAOG_05815
		CAOG_03551	CAOG_02800
		CAOG_08100	CAOG_04284
		CAOG_02732	CAOG_08835
		CAOG_08863	CAOG_02986
		CAOG_07718	CAOG_03823
		CAOG_07145	CAOG_02960
		CAOG_08044	CAOG_00828
		CAOG_01465	CAOG_08761
		CAOG_07934	CAOG_04578
		CAOG_04677	CAOG_05293
		CAOG_07467	CAOG_08935
		CAOG_09191	CAOG_09129
		CAOG_06256	CAOG_01616
		CAOG_03716	CAOG_01008
		CAOG_02798	CAOG_01163
		CAOG_07185	CAOG_09094
		CAOG_02382	CAOG_04905
		CAOG_08679	CAOG_04649
		CAOG_04676	CAOG_08435
		CAOG_08583	CAOG_05377
		CAOG_08702	CAOG_06896
		CAOG_08540	CAOG_07198
		CAOG_04870	CAOG_06834
		CAOG_04678	CAOG_04685
		CAOG_03355	CAOG_05637
		CAOG_05787	CAOG_04672
		CAOG_00165	CAOG_02154
		CAOG_08269	CAOG_07458
		CAOG_04914	CAOG_04589
		CAOG_04787	CAOG_09240
		CAOG_01088	CAOG_01835
		CAOG_08083	CAOG_01829
		CAOG_04876	CAOG_06687
		CAOG_09192	CAOG_08281
		CAOG_01854	CAOG_04778
		CAOG_08458	CAOG_08797
		CAOG_02826	CAOG_04731
		CAOG_02869	CAOG_04773
		CAOG_08840	CAOG_05182
		CAOG_08800	CAOG_07954
		CAOG_07518	CAOG_08551
		CAOG_02742	CAOG_04582
		CAOG_04633	CAOG_07337
		CAOG_04571	CAOG_04544
		CAOG_00042	CAOG_02860
		CAOG_04321	CAOG_04647
		CAOG_05280	CAOG_04573
		CAOG_00178	CAOG_05607
		CAOG_03792	CAOG_05465
		CAOG_08918	CAOG_04524
		CAOG_04919	CAOG_07572
		CAOG_07161	CAOG_04758
		CAOG_03628	CAOG_04590
		CAOG_06251	CAOG_03729
		CAOG_05130	CAOG_07145
		CAOG_05691	CAOG_04542
		CAOG_00286	CAOG_05313
		CAOG_05555	CAOG_05690
		CAOG_06382	CAOG_01573
		CAOG_04909	CAOG_04572
		CAOG_00525	CAOG_04576
		CAOG_04786	CAOG_08533
		CAOG_06383	CAOG_04569
		CAOG_05958	CAOG_00043
		CAOG_07972	CAOG_09242
		CAOG_08823	CAOG_01450
		CAOG_04836	CAOG_08141
		CAOG_09016	CAOG_00138
		CAOG_03644	CAOG_08073
		CAOG_04611	CAOG_09138
		CAOG_08951	CAOG_04594
		CAOG_04634	CAOG_04109
		CAOG_06125	CAOG_07512
		CAOG_01972	CAOG_02197
		CAOG_02619	CAOG_04470
		CAOG_03167	CAOG_05351
		CAOG_00594	CAOG_06503
		CAOG_07143	CAOG_07147
		CAOG_05980	CAOG_01193
		CAOG_06305	CAOG_04577
		CAOG_04906	CAOG_06312
		CAOG_01799	CAOG_02819
		CAOG_07736	CAOG_04733
		CAOG_07639	CAOG_08847
		CAOG_04737	CAOG_01349
		CAOG_00827	CAOG_04692
		CAOG_05921	CAOG_08875
		CAOG_05981	CAOG_04748
		CAOG_05708	CAOG_00971
		CAOG_05059	CAOG_02682
		CAOG_07021	CAOG_04842
		CAOG_04750	CAOG_04615
		CAOG_06309	CAOG_09133
		CAOG_05058	CAOG_07494
		CAOG_00306	CAOG_04738
		CAOG_08641	CAOG_00565
		CAOG_04745	CAOG_04735
		CAOG_06580	CAOG_04837
		CAOG_07548	CAOG_00813
		CAOG_07990	CAOG_04643
		CAOG_05206	CAOG_04566
		CAOG_01010	CAOG_04509
		CAOG_09242	CAOG_02619
		CAOG_04889	CAOG_04743
		CAOG_01969	CAOG_04857
		CAOG_08835	CAOG_04634
		CAOG_01829	CAOG_07192
		CAOG_02910	CAOG_04916
		CAOG_08251	CAOG_08398
		CAOG_00040	CAOG_01314
		CAOG_05032	CAOG_04728
		CAOG_05028	CAOG_01192
		CAOG_00257	CAOG_02999
		CAOG_05626	CAOG_04868
		CAOG_08351	CAOG_06504
		CAOG_08805	CAOG_07870
		CAOG_02274	CAOG_02709
		CAOG_01718	CAOG_08320
		CAOG_03851	CAOG_04880
		CAOG_08921	CAOG_06403
		CAOG_05518	CAOG_06006
		CAOG_08016	CAOG_07288
		CAOG_07407	CAOG_08873
		CAOG_04066	CAOG_04570
		CAOG_04899	CAOG_08007
		CAOG_02388	CAOG_04933
		CAOG_08052	CAOG_01341
		CAOG_08809	CAOG_06611
		CAOG_04880	CAOG_00675
		CAOG_06127	CAOG_01803
		CAOG_04302	CAOG_05628
		CAOG_01167	CAOG_04671
		CAOG_06074	CAOG_06766
		CAOG_05075	CAOG_05310
		CAOG_02623	CAOG_05170
		CAOG_04720	CAOG_03934
		CAOG_00061	CAOG_02888
		CAOG_02865	CAOG_08825
		CAOG_07992	CAOG_01629
		CAOG_06908	CAOG_07289
		CAOG_05943	CAOG_00940
		CAOG_07288	CAOG_04784
		CAOG_06366	CAOG_08817
		CAOG_05262	CAOG_05164
		CAOG_00130	CAOG_04871
		CAOG_05731	CAOG_04588
		CAOG_06407	CAOG_07978
		CAOG_02096	CAOG_06008
		CAOG_06203	CAOG_04885
		CAOG_06657	CAOG_01380
		CAOG_06891	CAOG_04844
		CAOG_03119	CAOG_06017
		CAOG_04886	CAOG_07064
		CAOG_00713	CAOG_08820
		CAOG_04943	CAOG_00619
		CAOG_08897	CAOG_06113
		CAOG_05728	CAOG_08210
		CAOG_06823	CAOG_08531
		CAOG_03493	CAOG_04757
		CAOG_05633	CAOG_04789
		CAOG_00348	CAOG_04662
		CAOG_08859	CAOG_03664
		CAOG_08565	CAOG_04719
		CAOG_01550	CAOG_02564
		CAOG_06714	CAOG_08655
		CAOG_04939	CAOG_05175
		CAOG_01018	CAOG_02826
		CAOG_05286	CAOG_04520
		CAOG_06171	CAOG_07992
		CAOG_00483	CAOG_04907
		CAOG_05460	CAOG_01993
		CAOG_03335	CAOG_03437
		CAOG_02812	CAOG_04523
		CAOG_02875	CAOG_08546
		CAOG_02190	CAOG_00753
		CAOG_05571	CAOG_08792
		CAOG_07870	CAOG_06725
		CAOG_04780	CAOG_04045
		CAOG_04518	CAOG_04669
		CAOG_04523	CAOG_02403
		CAOG_04575	CAOG_00077
		CAOG_04887	CAOG_04919
		CAOG_05815	CAOG_07392
		CAOG_03720	CAOG_04668
		CAOG_04619	CAOG_04915
		CAOG_02898	CAOG_04438
		CAOG_04712	CAOG_08840
		CAOG_02002	CAOG_04667
		CAOG_03275	CAOG_04585
		CAOG_00259	CAOG_01313
		CAOG_00580	CAOG_04827
		CAOG_08790	CAOG_01992
		CAOG_04232	CAOG_03185
		CAOG_06446	CAOG_04745
		CAOG_08468	CAOG_06495
		CAOG_04013	CAOG_04561
		CAOG_08639	CAOG_05953
		CAOG_03661	CAOG_01864
		CAOG_05332	CAOG_04924
		CAOG_03195	CAOG_04893
		CAOG_07087	CAOG_04531
		CAOG_07438	CAOG_01874
		CAOG_07950	CAOG_04532
		CAOG_06018	CAOG_04413
		CAOG_01021	CAOG_07207
		CAOG_05887	CAOG_03133
		CAOG_05080	CAOG_01624
		CAOG_07267	CAOG_04261
		CAOG_08913	CAOG_01669
		CAOG_08807	CAOG_00685
		CAOG_03840	CAOG_06289
		CAOG_08292	CAOG_04806
		CAOG_05608	CAOG_08787
		CAOG_00647	CAOG_01565
		CAOG_08827	CAOG_01846
		CAOG_04612	CAOG_04698
		CAOG_00021	CAOG_03552
		CAOG_01877	CAOG_01968
		CAOG_04637	CAOG_04697
		CAOG_07328	CAOG_05828
		CAOG_08988	CAOG_06630
		CAOG_03987	CAOG_04928
		CAOG_08252	CAOG_08540
		CAOG_08259	CAOG_08804
		CAOG_04091	CAOG_04777
		CAOG_04803	CAOG_04894
		CAOG_03185	CAOG_07199
		CAOG_06643	CAOG_05797
		CAOG_04731	CAOG_04665
		CAOG_02613	CAOG_04181
		CAOG_05312	CAOG_04718
		CAOG_05229	CAOG_04877
		CAOG_05532	CAOG_01369
		CAOG_02998	CAOG_04041
		CAOG_03458	CAOG_04593
		CAOG_06453	CAOG_04795
		CAOG_05364	CAOG_05854
		CAOG_02078	CAOG_04617
		CAOG_04838	CAOG_08895
		CAOG_00335	CAOG_04776
		CAOG_04645	CAOG_04829
		CAOG_05395	CAOG_04849
		CAOG_07313	CAOG_05560
		CAOG_09013	CAOG_08818
		CAOG_05111	CAOG_06698
		CAOG_06345	CAOG_04565
		CAOG_01639	CAOG_06864
		CAOG_08113	CAOG_08967
		CAOG_08672	CAOG_08981
		CAOG_04810	CAOG_04865
		CAOG_04872	CAOG_04555
		CAOG_00238	CAOG_08083
		CAOG_09080	CAOG_04563
		CAOG_04694	CAOG_04584
		CAOG_07041	CAOG_08015
		CAOG_04497	CAOG_08471
		CAOG_02719	CAOG_04018
		CAOG_04782	CAOG_04529
		CAOG_08967	CAOG_01235
		CAOG_01280	CAOG_07842
		CAOG_02563	CAOG_06704
		CAOG_08817	CAOG_00717
		CAOG_02815	CAOG_04836
		CAOG_07612	CAOG_02605
		CAOG_09129	CAOG_01476
		CAOG_08494	CAOG_05778
		CAOG_00588	CAOG_04712
		CAOG_07710	CAOG_04858
		CAOG_03915	CAOG_08386
		CAOG_08040	CAOG_02180
		CAOG_04086	CAOG_06372
		CAOG_02067	CAOG_02697
		CAOG_00142	CAOG_06046
		CAOG_04752
		CAOG_07627
		CAOG_07289
		CAOG_02494
		CAOG_08563
		CAOG_08488
		CAOG_01034
		CAOG_06292
		CAOG_04080
		CAOG_04785
		CAOG_03076
		CAOG_05396
		CAOG_06036
		CAOG_06241
		CAOG_01721
		CAOG_05230
		CAOG_04938
		CAOG_01863
		CAOG_04730
		CAOG_02580
		CAOG_07961
		CAOG_01923
		CAOG_02594
		CAOG_01193
		CAOG_02540
		CAOG_00878
		CAOG_01634
		CAOG_04903
		CAOG_05103
		CAOG_04902
		CAOG_01056
		CAOG_04916
		CAOG_07171
		CAOG_08825
		CAOG_00219
		CAOG_05197
		CAOG_00230
		CAOG_03939
		CAOG_01341
		CAOG_02679
		CAOG_07207
		CAOG_01709
		CAOG_04879
		CAOG_01082
		CAOG_06663
		CAOG_06361
		CAOG_06193
		CAOG_04766
		CAOG_05376
		CAOG_03674
		CAOG_08432
		CAOG_05738
		CAOG_04682
		CAOG_00896
		CAOG_05725
		CAOG_05718
		CAOG_04892
		CAOG_06473
		CAOG_02720
		CAOG_08821
		CAOG_00712
		CAOG_02329
		CAOG_07480
		CAOG_02357
		CAOG_08107
		CAOG_08727
		CAOG_02972
		CAOG_04655
		CAOG_04045
		CAOG_00763
		CAOG_04615
		CAOG_01246
		CAOG_04898
		CAOG_08427
		CAOG_06547
		CAOG_08537
		CAOG_08062
		CAOG_03168
		CAOG_08601
		CAOG_01451
		CAOG_04462
		CAOG_01844
		CAOG_05072
		CAOG_07648
		CAOG_08386
		CAOG_04743
		CAOG_03528
		CAOG_00214
		CAOG_05713
		CAOG_03404
		CAOG_06379
		CAOG_04707
		CAOG_06163
		CAOG_04171
		CAOG_01397
		CAOG_04128
		CAOG_00347
		CAOG_05688
		CAOG_04833
		CAOG_06517
		CAOG_06807
		CAOG_00112
		CAOG_07483
		CAOG_04912
		CAOG_05726
		CAOG_03668
		CAOG_06417
		CAOG_04878
		CAOG_04639
		CAOG_05470
		CAOG_08562
		CAOG_08804
		CAOG_02793
		CAOG_05126
		CAOG_00584
		CAOG_01000
		CAOG_08689
		CAOG_02529
		CAOG_08247
		CAOG_03230
		CAOG_07916
		CAOG_04994
		CAOG_04296
		CAOG_00969
		CAOG_05552
		CAOG_03619
		CAOG_03348
		CAOG_08577
		CAOG_00810
		CAOG_01907
		CAOG_02817
		CAOG_03033
		CAOG_07425
		CAOG_00869
		CAOG_02196
		CAOG_06877
		CAOG_07766
		CAOG_07392
		CAOG_06576
		CAOG_03498
		CAOG_06667
		CAOG_03731
		CAOG_03138
		CAOG_04123
		CAOG_00665
		CAOG_06159
		CAOG_09096
		CAOG_01499
		CAOG_03654
		CAOG_08843
		CAOG_04277
		CAOG_04936
		CAOG_07922
		CAOG_01547
		CAOG_00613
		CAOG_04790
		CAOG_00497
		CAOG_06148
		CAOG_02833
		CAOG_01842
		CAOG_07227
		CAOG_04697
		CAOG_07871
		CAOG_01968
		CAOG_04652
		CAOG_04869
		CAOG_02911
		CAOG_08710
		CAOG_06011
		CAOG_03927
		CAOG_06847
		CAOG_07931
		CAOG_07553
		CAOG_04820
		CAOG_00940
		CAOG_05325
		CAOG_07739
		CAOG_07509
		CAOG_09068
		CAOG_02662
		CAOG_02187
		CAOG_08436
		CAOG_05951
		CAOG_08820
		CAOG_02431
		CAOG_07584
		CAOG_04797
		CAOG_08210
		CAOG_01703
		CAOG_04429
		CAOG_00122
		CAOG_06688
		CAOG_02925
		CAOG_03563
		CAOG_08015
		CAOG_08206
		CAOG_07776
		CAOG_08257
		CAOG_02888
		CAOG_08724
		CAOG_08716
		CAOG_03887
		CAOG_07786
		CAOG_04233
		CAOG_01466
		CAOG_05419
		CAOG_04124
		CAOG_07046
		CAOG_01293
		CAOG_03992
		CAOG_08049
		CAOG_04201
		CAOG_04021
		CAOG_08186
		CAOG_07223
		CAOG_04127
		CAOG_07284
		CAOG_05519
		CAOG_04685
		CAOG_07429
		CAOG_04851
		CAOG_03072
		CAOG_04551
		CAOG_04329
		CAOG_04275
		CAOG_07528
		CAOG_03686
		CAOG_08160
		CAOG_02267
		CAOG_06409
		CAOG_01629
		CAOG_00281
		CAOG_04358
		CAOG_02289
		CAOG_08799
		CAOG_04438
		CAOG_04758
		CAOG_00929
		CAOG_05013
		CAOG_06704
		CAOG_06126
		CAOG_02760
		CAOG_04436
		CAOG_04834
		CAOG_05620
		CAOG_01444
		CAOG_04348
		CAOG_08263
		CAOG_07937
		CAOG_00031
		CAOG_07088
		CAOG_09069
		CAOG_03878
		CAOG_08543
		CAOG_01225
		CAOG_08364
		CAOG_02971
		CAOG_06221
		CAOG_03894
		CAOG_04821
		CAOG_00950
		CAOG_00951
		CAOG_01040
		CAOG_03467
		CAOG_04888
		CAOG_06253
		CAOG_06431
		CAOG_05897
		CAOG_02853
		CAOG_09045
		CAOG_08359
		CAOG_02480
		CAOG_05833
		CAOG_04734
		CAOG_04884
		CAOG_04816
		CAOG_08034
		CAOG_05115
		CAOG_06549
		CAOG_02781
		CAOG_07784
		CAOG_05307
		CAOG_06894
		CAOG_05120
		CAOG_03470
		CAOG_04829
		CAOG_01224
		CAOG_08620
		CAOG_00862
		CAOG_07506
		CAOG_04415
		CAOG_07573
		CAOG_00678
		CAOG_02008
		CAOG_04735
		CAOG_06642
		CAOG_07183
		CAOG_03123
		CAOG_06360
		CAOG_04425
		CAOG_01839
		CAOG_03480
		CAOG_05585
		CAOG_07800
		CAOG_08092
		CAOG_07894
		CAOG_01995
		CAOG_03435
		CAOG_02487
		CAOG_05960
		CAOG_08007
		CAOG_04813
		CAOG_07554
		CAOG_04649
		CAOG_06096
		CAOG_01528
		CAOG_01382
		CAOG_02787
		CAOG_06406
		CAOG_08887
		CAOG_04945
		CAOG_02079
		CAOG_04546
		CAOG_02738
		CAOG_06991
		CAOG_09092
		CAOG_02309
		CAOG_05597
		CAOG_05579
		CAOG_02404
		CAOG_08838
		CAOG_03374
		CAOG_09145
		CAOG_03336
		CAOG_02573
		CAOG_08157
		CAOG_08014
		CAOG_06596
		CAOG_03084
		CAOG_07273
		CAOG_04781
		CAOG_05957
		CAOG_07962
		CAOG_04705
		CAOG_07113
		CAOG_08963
		CAOG_05912
		CAOG_05257
		CAOG_05780
		CAOG_04154
		CAOG_00980
		CAOG_00780
		CAOG_08380
		CAOG_06029
		CAOG_01192
		CAOG_09113
		CAOG_09901
		CAOG_08472
		CAOG_03252
		CAOG_04760
		CAOG_03082
		CAOG_02465
		CAOG_06110
		CAOG_07703
		CAOG_08627
		CAOG_01363
		CAOG_00159
		CAOG_01077
		CAOG_04877
		CAOG_02381
		CAOG_02318
		CAOG_07406
		CAOG_00054
		CAOG_06403
		CAOG_06950
		CAOG_08035
		CAOG_08066
		CAOG_05441
		CAOG_03681
		CAOG_00667
		CAOG_07583
		CAOG_04749
		CAOG_02700
		CAOG_06245
		CAOG_04574
		CAOG_04279
		CAOG_04480
		CAOG_08046
		CAOG_04515
		CAOG_00602
		CAOG_03165
		CAOG_04718
		CAOG_08797
		CAOG_00253
		CAOG_08331
		CAOG_06423
		CAOG_03381
		CAOG_08824
		CAOG_08614
		CAOG_01047
		CAOG_04883
		CAOG_03640
		CAOG_00699
		CAOG_00960
		CAOG_04648
		CAOG_07716
		CAOG_03984
		CAOG_04580
		CAOG_01289
		CAOG_03382
		CAOG_03408
		CAOG_05752
		CAOG_00377
		CAOG_03771
		CAOG_02846
		CAOG_04738
		CAOG_07379
		CAOG_04266
		CAOG_06652
		CAOG_00833
		CAOG_05350
		CAOG_06611
		CAOG_04827
