## Supplementary File 3 for "The Hippo kinase cascade regulates a contractile cell behavior and cell density in a close unicellular relative of animals"

### Sheet: Sheet1
synthesized DNA number	synthesized DNA description	sequence	Notes
sJP201	ORF encoding Capsaspora Hippo ortholog (coHpo) CAOG_01932 with synonymous codon changes to reduce homology with the endogenous Capaspora Yorkie gene and OLLAS epitope tag	accttcacaactagtggtacATGGCCGCTAACCTGGTCCTGGACGAAGCTGCTCTGAAGAAGGCCCCCGAGGAGGTCTTTGACGTCCTGGAGAAGCTGGGTGAGGGCTCCTACGGTTCCGTCTTCAAAGCCCGTCACAAAGATACTCAGTCGATTCTGGCTGTTAAGCAGGTCCCACTCGAAAATGACCTGCAGGACATCATTAAGGAGATTTCTATGATTAAGGAATGCGACTCCCCCTTTATCGTCAAGTATTACGGCTCCTATTTTAAGGATACCGACCTGTGGATTATTATGGAATTTTGTGGCGCCGGTTCCGTTGCTGACGTTATGCGCCTGCGTCGTAAGGTCCTGGAGGAACCAGAAATTGCTTGCATCCTCCAGCACGCTCTGAAGGGTC…	contains homologous arms for Gibson assembly into a KpnI and AflII digest of pJP103.
sJP202	ORF encoding Capsaspora Warts ortholog (coWts) CAOG_00619 with synonymous codon changes to reduce homology with the endogenous Capaspora Yorkie gene and OLLAS epitope tag	accttcacaactagtggtacATGTACGCCACTCCCGCGCCCCCCTACTCTCAACACCACCAGCAACAGCAGCAACAACAACAGCAACAGCAACAGCAGCAACAACAGCAACAGCAACAACATCACCAGCAACAGTCCCCGTCGCCAGTCGCACAACAGCAGCAACACGGTTCGTTTCCACCGCAGTTTGCCCAGCTCCCGCAGTATCAGGTTGCCATTGAACGCATTCGAATGAGCCTGGACCCCCTTCGCGTCGATTCGCCCATCGTTGGCTCGAGCCAAGGACTCCTGCTGCAACAGGGCCAGGCCGGCGCAGGCAGCAATAGCGGTAGCTCGACTGAGGGCCCCATGACCCCGAACCGTACTACTACTACCGCCTCCGCCTCCGCCTCTCCAGCAC…	contains homologous arms for Gibson assembly into a KpnI and AflII digest of pJP103.
sJP203	N-myristoylation motif for Gibson assembly cloning into pJP115	GAACAaccttcacaactagtggtacatgggctgctccaactctaaaccgcacgacccgtccgatttcaaggtttccccttctggcgttgcgtccaacagcggtaccatggtgagcaagggcGAGGA	contains homologous arms for Gibson assembly into the KpnI site of pJP115.
